# FoodAtlas: Automated Knowledge Extraction of Food and Chemicals from Literature

**DOI:** 10.1101/2024.05.16.594596

**Authors:** Jason Youn, Fangzhou Li, Gabriel Simmons, Shanghyeon Kim, Ilias Tagkopoulos

## Abstract

Automated generation of knowledge graphs that accurately capture published information can help with knowledge organization and access, which have the potential to accelerate discovery and innovation. Here, we present an integrated pipeline to construct a large-scale knowledge graph using large language models in an active learning setting. We apply our pipeline to the association of raw food, ingredients, and chemicals, a domain that lacks such knowledge resources. By using an iterative active learning approach of 4,120 manually curated premise-hypothesis pairs as training data for ten consecutive cycles, the entailment model extracted 230,848 food-chemical composition relationships from 155,260 scientific papers, with 106,082 (46.0%) of them never been reported in any published database. To augment the knowledge incorporated in the knowledge graph, we further incorporated information from 5 external databases and ontology sources. We then applied a link prediction model to identify putative food-chemical relationships that were not part of the constructed knowledge graph. Validation of the 443 hypotheses generated by the link prediction model resulted in 355 new food-chemical relationships, while results show that the model score correlates well (R^2^ = 0.70) with the probability of a novel finding. This work demonstrates how automated learning from literature at scale can accelerate discovery and support practical applications through reproducible, evidence-based capture of latent interactions of diverse entities, such as food and chemicals.
