## Supplementary Data 1 for "FoodAtlas: Automated Knowledge Extraction of Food and Chemicals from Literature"

### Sheet: LitSense Queries
Queries
abalone contains
abelmoschus esculentus contains
abiyuch contains
abramis brama contains
abramis contains
abura-tsubaki contains
acca sellowiana contains
acerola contains
acipenser contains
acipenseridae contains
acorn contains
actinidia chinensis contains
actinidia deliciosa contains
adzuki bean contains
african horned melon contains
african ostrich contains
agar contains
agaricus bisporus contains
agave contains
alaska blackfish contains
alaska blueberry contains
alaska pollock contains
alaska wild rhubarb contains
albacore tuna contains
albacore contains
alfalfa contains
allium ampeloprasum contains
allium ascalonicum contains
allium cepa var. cepa contains
allium cepa contains
allium fistulosum contains
allium ramosum contains
allium sativum l. var. sativum contains
allium sativum contains
allium schoenoprasum contains
allium tuberosum contains
allium contains
allmouth goosefish contains
allspice contains
almond contains
alosa sapidissima contains
aloysia triphylla contains
alpine sweetvetch contains
amaranth contains
amaranthus contains
amelanchier alnifolia contains
american bison contains
american blueberry contains
american butterfish contains
american cranberry contains
american lobster contains
american persimmon contains
american pokeweed contains
american shad contains
american wormseed contains
anacardium occidentale contains
ananas comosus contains
anarhichas lupus contains
anarhichas minor contains
anas platyrhynchos contains
anatidae contains
anchovies contains
anchovy contains
anethum foeniculum contains
anethum graveolens contains
angelica keiskei contains
angelica contains
angler contains
anguilla anguilla contains
anguilla contains
anguilliformes contains
anise contains
annona cherimola contains
annona muricata contains
annona reticulata contains
annona squamosa contains
annual rape contains
annual wild rice contains
anona corazon contains
anoplopoma fimbria contains
anser anser contains
antaque contains
anthriscus cerefolium contains
apfelsine contains
apium graveolens dulce group contains
apium graveolens rapaceum group contains
apium graveolens secalinum group contains
apium graveolens var. dulce contains
apium graveolens var. rapaceum contains
apium graveolens var. secalinum contains
apium graveolens contains
aplodinotus grunniens contains
apple chile contains
apple tree contains
apple contains
apricot contains
arabica coffee contains
arachis hypogaea contains
archosargus probatocephalus contains
arctic blackberry contains
arctic char contains
arctic raspberry contains
arctium lappa contains
armoracia rusticana contains
aronia melanocarpa contains
arrowhead contains
arrowroot contains
artemisia dracunculus contains
artemisia vulgaris contains
artichoke contains
artocarpus altilis contains
artocarpus heterophyllus contains
arugula contains
ascidiacea contains
ascidians contains
ash gourd contains
asian cultivated rice contains
asian pear contains
asiatic ginseng contains
asparagus bean contains
asparagus broccoli contains
asparagus officinalis contains
asparagus pea contains
asparagus contains
astacidea contains
ata contains
atlantic bluefin tuna contains
atlantic cod contains
atlantic croaker contains
atlantic hake contains
atlantic halibut contains
atlantic herring contains
atlantic mackerel contains
atlantic menhaden contains
atlantic pollock contains
atlantic salmon contains
atlantic wolffish contains
attalea speciosa contains
aubergine contains
auricularia auricula-judae contains
auricularia polytricha contains
avena sativa contains
averrhoa carambola contains
avocado contains
ayote contains
azuki bean contains
babassu palm contains
bai cai contains
bai jie contains
balaena mysticetus contains
balsam pear contains
bamboo shoots contains
banana contains
banner bean contains
bantam contains
barley contains
barna contains
basella alba contains
basil contains
batate contains
bay laurel contains
bayberry contains
bearded seal contains
bearss lime contains
bedford cabbage contains
beech nut contains
beech trees contains
beefalo contains
beet contains
bei xuan gou zi contains
belone belone contains
beluga whale contains
beluga contains
benincasa hispida contains
beniseed contains
bertholletia excelsa contains
beta vulgaris ssp. cicla contains
beta vulgaris subsp. cicla contains
beta vulgaris contains
bidasi contains
bilberry contains
bird pepper contains
bison bison contains
bison contains
bitter gourd contains
bitter melon contains
bivalves contains
bivalvia (clam, mussel, oyster) contains
bivalvia contains
black cabbage contains
black chiton contains
black chokeberry contains
black crowberry contains
black elderberry contains
black gram contains
black huckleberry contains
black mulberry contains
black oysterplant contains
black radish contains
black raspberry contains
black salsify contains
black tea contains
black tiger shrimp contains
black walnut contains
black-eyed pea contains
blackcurrant contains
blue crab contains
blue mussel contains
blue whiting contains
bluefin tuna contains
bluefish contains
bog bilberry contains
bog blueberry contains
bok-choy contains
bonito contains
bonnet pepper contains
borage contains
borago officinalis contains
bos taurus x bison bison contains
bos taurus contains
boston marrow contains
bottle gourd contains
bovine contains
bowhead whale contains
bowhead contains
brachyura contains
braganza contains
bramble contains
brassica alboglabra contains
brassica juncea contains
brassica napus subsp. rapifera contains
brassica napus var. napus contains
brassica napus contains
brassica oleracea var. alboglabra contains
brassica oleracea var. botrytis contains
brassica oleracea var. capitata contains
brassica oleracea var. costata contains
brassica oleracea var. gemmifera contains
brassica oleracea var. gongylodes contains
brassica oleracea var. italica contains
brassica oleracea var. sabauda contains
brassica oleracea var. viridis contains
brassica oleracea contains
brassica rapa broccoletto group contains
brassica rapa subsp. chinensis contains
brassica rapa subsp. pekinensis contains
brassica rapa subsp. rapa contains
brassica rapa var. chinensis contains
brassica rapa var. pekinensis contains
brassica rapa var. perviridis contains
brassica rapa var. rapa contains
brassica rapa contains
brassica ruvo contains
brassica contains
brassicas contains
brazil nut contains
brazil-cherry contains
bread wheat contains
breadfruit contains
breadnut tree seed contains
bream contains
brevoortia tyrannus contains
brinjal contains
broad bean contains
broad whitefish contains
broccoletto contains
broccoli raab contains
broccoli contains
broom millet contains
broomcorn contains
brosimum alicastrum contains
brosme brosme contains
brown mustard contains
brussel sprouts contains
brussels sprouts contains
bubalus bubalis contains
buccinidae contains
buffalo currant contains
buffalo contains
bullock's-heart contains
buntan contains
burbot contains
burdock contains
butternut squash contains
butternut contains
button mushroom contains
byrsonima crassifolia contains
cabbage contains
cacao contains
cajanus cajan contains
calabash contains
california huckleberry contains
california two-spot octopus contains
callinectes sapidus contains
camellia oleifera contains
camellia sinensis contains
canada blueberry contains
canada pumpkin contains
canadian hard winter wheat contains
canadian wild rice contains
canarium ovatum contains
cancer magister contains
cancer pagurus contains
canola contains
cantaloupe contains
cantharellus cibarius contains
cape-gooseberry contains
caper contains
caperbush contains
capers contains
capparis spinosa contains
capra aegagrus hircus contains
capra hircus contains
capsicum annuum var. annuum contains
capsicum annuum contains
capsicum baccatum var. baccatum contains
capsicum chinense contains
capsicum frutescens contains
capsicum pubescens contains
capsicum contains
carageen contains
caraway contains
cardamom contains
cardamon contains
cardoon contains
carica papaya contains
caridea contains
carissa macrocarpa contains
carmelita contains
carob contains
carp bream contains
carp contains
carrageen contains
carragheen contains
carrot contains
carrots contains
carthamus tinctorius contains
carum carvi contains
carya illinoinensis contains
carya contains
cascade huckleberry contains
cashew nut contains
cashew contains
cassava contains
cassia-bark contains
castanea crenata contains
castanea mollissima contains
castanea sativa contains
castanea contains
catfish contains
catfishes contains
catjang cowpea contains
catjang pea contains
catjang contains
catostomus commersonii contains
cattle (beef, veal) contains
cattle contains
cauliflower contains
celeriac contains
celery cabbage contains
celery knob contains
celery leaves contains
celery stalks contains
celery contains
ceratonia siliqua contains
cervidae contains
cervus canadensis contains
cetacea (dolphin, porpoise, whale) contains
cetacea contains
cetaceans contains
ceylon cinnamon contains
ceylon-spinach contains
chamaemelum nobile contains
chamaenerion angustifolium contains
chamburoto contains
chamerion angustifolium contains
channel catfish contains
chanos chanos contains
chanterelle contains
charr contains
chat contains
chayote contains
chelonia mydas contains
chenopodium album contains
chenopodium quinoa contains
cherimoya contains
cherry tomato contains
chervil contains
chestnut contains
chia contains
chicken contains
chickens contains
chickling vetch contains
chickpea contains
chicle contains
chicory leaves contains
chicory roots contains
chicory contains
chile caballo contains
chili pepper contains
chilli pepper contains
chinese arbutus contains
chinese bayberry contains
chinese broccoli contains
chinese cabbage contains
chinese celery contains
chinese chestnut contains
chinese chives contains
chinese cinnamon contains
chinese ginseng contains
chinese gooseberry contains
chinese kale contains
chinese mustard contains
chinese radish contains
chinese star-anise contains
chinese water chestnut contains
chinese water-chestnut contains
chinese water-spinach contains
chinese wood ear contains
chinook salmon contains
chionoecetes opilio contains
chirimoya contains
chive contains
chives contains
chocolate contains
chokecherry contains
chondrus crispus contains
christophine contains
chrysanthemum coronarium contains
chum salmon contains
cicer arietinum contains
cichlidae (tilapia) contains
cichlidae contains
cichlids contains
cichorium endivia contains
cichorium intybus var. foliosum contains
cichorium intybus var. sativum contains
cichorium intybus contains
cilantro contains
cinnamomum aromaticum contains
cinnamomum verum contains
cinnamomum contains
cinnamon contains
cirsium contains
cisco contains
citrullus lanatus subsp. vulgaris contains
citrullus lanatus contains
citrus aurantiifolia contains
citrus japonica contains
citrus latifolia contains
citrus limon contains
citrus maxima contains
citrus paradisi x citrus maxima contains
citrus reticulata contains
citrus sinensis contains
citrus tangerina contains
citrus x latifolia contains
citrus x paradisi contains
citrus contains
clawed lobster contains
clawed lobsters contains
climbing bean contains
clinocardium nuttallii contains
cloud ear fungus contains
cloudberry contains
clove contains
cloves contains
clupea harengus harengus contains
clupea harengus contains
clupea pallasii contains
clupeinae (herring, sardine, sprat) contains
clupeinae contains
coalfish pollock contains
cochineal cactus contains
cocoa bean contains
cocoa contains
coconut palm contains
coconut contains
cocos nucifera contains
cocoyam contains
cods and others contains
coffea arabica contains
coffea canephora contains
coffea contains
coffee contains
coho salmon contains
collards contains
colocasia esculenta contains
colorado pinyon contains
columba contains
columbidae (dove, pigeon) contains
columbidae contains
common balm contains
common bean contains
common beet contains
common bream contains
common buckwheat contains
common cabbage contains
common carp contains
common chokecherry contains
common dab contains
common dolphinfish contains
common fig contains
common grape contains
common hazelnut contains
common ling contains
common millet contains
common mushroom contains
common octopus contains
common olive contains
common oregano contains
common pea contains
common persimmon contains
common pheasant contains
common pokeberry contains
common pokeweed contains
common sage contains
common salsify contains
common sole contains
common sunflower contains
common thyme contains
common turkey contains
common verbena contains
common viper's-grass contains
common walnut contains
common wheat contains
common whitefish contains
common wild rice contains
common wormwood contains
conch contains
concord grape contains
corchorus olitorius contains
coregonus artedi contains
coregonus lavaretus contains
coregonus nasus contains
coregonus contains
coriander contains
coriandrum sativum contains
corn salad contains
corn contains
cornmint contains
corylus avellana contains
corylus contains
coryphaena hippurus contains
cottonseed contains
couch's whiting contains
cow contains
cowberry contains
cowpea contains
crab contains
craboo contains
crakeberry contains
crassostrea gigas contains
crassostrea virginica contains
crateva religiosa contains
crawling seals contains
crayfish contains
crocus sativus contains
crookneck pumpkin contains
crookneck winter squash contains
crowder pea contains
crown daisy contains
crustacea contains
crustaceans contains
cucumber contains
cucumbers contains
cucumis melo var. cantalupo contains
cucumis melo var. dudaim contains
cucumis melo contains
cucumis metulifer contains
cucumis metuliferus contains
cucumis sativus contains
cucurbita maxima contains
cucurbita moschata contains
cucurbita pepo contains
cucurbita contains
cultivated apple contains
cultivated lettuce contains
cultivated mushroom contains
cultivated oat contains
cultivated oats contains
cumin contains
cuminum cyminum contains
cupuaçu contains
curcuma longa contains
curled lettuce contains
curlew-berry contains
cushaw squash contains
cusk contains
custard apple contains
custard-apple contains
cuttlefish contains
cuttlefishes contains
cyclopteridae contains
cyclopterus lumpus contains
cydonia oblonga contains
cymbopogon citratus contains
cynara cardunculus var. scolymus contains
cynara cardunculus contains
cynara scolymus contains
cynoscion contains
cyprinus carpio contains
dab contains
dadon contains
daikon radish contains
daikon contains
dairy cow contains
dallia pectoralis contains
dancy tangerine contains
dandelion contains
dasheen contains
date palm contains
date contains
daucus carota ssp. sativus contains
daucus carota subsp. sativus contains
daucus carota contains
deer contains
deerberry contains
delphinapterus leucas contains
densack contains
dessert bananas contains
devilfish contains
dill contains
dimocarpus longan contains
dioscorea oppositifolia contains
dioscorea pentaphylla contains
dioscorea contains
diospyros kaki contains
diospyros virginiana contains
diospyros contains
dishcloth gourd contains
dock contains
dollar fish contains
dolphin fish contains
domestic cattle contains
domestic cow contains
domestic goat contains
domestic goose contains
domestic horse contains
domestic pig contains
domestic rabbit contains
domestic sheep contains
domestic water buffalo contains
downy cherry contains
dromaius novaehollandiae contains
duck potato contains
duck contains
dudaim melon contains
dungeness crab contains
durian contains
durio zibethinus contains
durum wheat contains
dwarf banana contains
dysphania ambrosioides contains
ear fungus contains
earless seals contains
eastern oyster contains
eddo contains
edible crab contains
edible mussel contains
eggplant contains
elaeis contains
elderberry contains
eleocharis dulcis contains
elephant's ear contains
elettaria cardamomum contains
elk contains
elliott's blueberry contains
empetrum nigrum contains
emu contains
endive contains
english gooseberry contains
english walnut contains
engraulidae contains
engraulis encrasicolus contains
enokitake contains
enteroctopus dofleini contains
epazote contains
epinephelus contains
equine contains
equus caballus contains
eragrostis tef contains
erignathus barbatus contains
eriobotrya japonica contains
eruca vesicaria ssp. sativa contains
eruca vesicaria subsp. sativa contains
eruca vesicaria contains
escarole contains
esox lucius contains
eucheuma contains
eugenia javanica contains
eugenia uniflora contains
eugenia contains
eumetopias jubatus contains
european anchovy contains
european black currant contains
european chestnut contains
european cornsalad contains
european cranberry contains
european eel contains
european elder contains
european flounder contains
european freshwater eel contains
european hake contains
european hazelnut contains
european lobster contains
european mountain ash contains
european perch contains
european plaice contains
european plum contains
european rabbit contains
european raspberry contains
european sprat contains
eutrema japonicum contains
evening primrose contains
evergreen huckleberry contains
faba bean contains
fagopyrum esculentum contains
fagopyrum tataricum contains
fagus contains
fancy carp contains
farkleberry contains
fava bean contains
feijoa sellowiana contains
feijoa contains
fennel contains
fenugreek contains
fetid currant contains
ficus carica contains
field mint contains
field mustard contains
fig contains
fireweed contains
flammulina velutipes contains
flatfish contains
flatfishes contains
flathead mullet contains
flax contains
flaxseed contains
florida pompano contains
fodder kale contains
foeniculum vulgare contains
formosan gray mullet contains
formosan grey mullet contains
fortunella contains
fox grape contains
fragaria x ananassa contains
fragrant garlic contains
french bean contains
french plantain contains
french tarragon contains
freshwater drum contains
freshwater eel contains
frijol caballero contains
fusiliers contains
gadiformes contains
gadus (common cod) contains
gadus chalcogrammus contains
gadus macrocephalus contains
gadus morhua contains
gadus contains
gallus gallus contains
garbanzo contains
garcinia mangostana contains
garden asparagus contains
garden cress contains
garden lettuce contains
garden onion (var.) contains
garden onion contains
garden pea contains
garden rhubarb contains
garden rocket contains
garden sage contains
garden sorrel contains
garden thyme contains
garden tomato (var.) contains
garden tomato contains
garfish contains
garland chrysanthemum contains
garlic contains
garpike contains
gastropoda contains
gastropods contains
gaylussacia baccata contains
gean contains
german camomile contains
german chamomile contains
german evening primrose contains
giant butterbur contains
giant octopus contains
giant tiger prawn contains
gingelly contains
ginger contains
ginkgo biloba contains
ginkgo nuts contains
ginkgo contains
ginseng contains
glebionis coronaria contains
globe artichoke contains
glycine max contains
goa bean contains
goat contains
goats contains
golden currant contains
golden gram contains
golden kiwifruit contains
golden-spoon contains
goldenberry contains
goober contains
gooseberry contains
gooseberry-tomato contains
gossypium contains
gram bean contains
granado contains
grape contains
grapefruit contains
grapefruit/pummelo hybrid contains
grass pea contains
graylag goose contains
great burdock contains
great northern tilefish contains
great pumpkin contains
greater sturgeon contains
green bean contains
green bell pepper contains
green gram contains
green sea turtle contains
green seaturtle contains
green turtle contains
greenland flounder contains
greenland halibut contains
greenland halibut/turbot contains
greenland right whale contains
greenthread tea contains
grenadier contains
greylag goose contains
grifola frondosa contains
ground-nut contains
groundcherry contains
grouper contains
guanabana contains
guava contains
guayaba chilena contains
guinea hen contains
gumbo contains
habanero contains
haddock contains
half-highbush blueberry contains
haliotis contains
hamburg parsley contains
hard wheat contains
hardy sweet marjoram contains
hazelnut contains
hazelnuts contains
hedge mustard contains
hedysarum alpinum contains
helianthus annuus contains
helianthus tuberosus contains
helmeted guineafowl contains
hibiscus sabbariffa contains
hibiscus sabdariffa contains
hibiscus tea contains
hickory nut contains
highbush blueberry contains
hippoglossus (common halibut) contains
hippoglossus hippoglossus contains
hippoglossus stenolepis contains
hippoglossus contains
hippophae rhamnoides contains
homarus americanus contains
homarus gammarus contains
hong shen contains
hoplostethus atlanticus contains
hordeum vulgare contains
horned melon contains
horse contains
horseradish tree contains
horseradish contains
hot pepper contains
hu ma contains
humpback salmon contains
hyacinth bean contains
hyssop contains
hyssopus officinalis contains
ictalurus punctatus contains
illicium verum contains
inconnu contains
indano contains
indian lotus contains
indian mustard contains
insam contains
ipomoea aquatica contains
ipomoea batatas contains
iridescent shark-catfish contains
irish moss contains
italian oregano contains
italian sweet red pepper contains
jackfruit contains
jamaica-pepper contains
jaman contains
jambolan contains
jambos contains
japanese bunching onion contains
japanese chestnut contains
japanese persimmon contains
japanese pumpkin contains
japanese radish contains
japanese rose contains
japanese walnut contains
japanese white rabbit contains
java plum contains
java-plum contains
jellyfish contains
jellyfishes contains
jerusalem artichoke contains
jerusalem-tea contains
jew's ear contains
jicama contains
jinso contains
juglans ailanthifolia contains
juglans cinerea contains
juglans nigra contains
juglans regia contains
juglans contains
jujube contains
jute contains
kabuna contains
kacang bendi contains
kai-lan contains
kaiware daikon contains
kaki persimmon contains
kaki contains
kale contains
kalo contains
kamchatka crab contains
kangra buckwheat contains
karite-nu contains
katharina tunicata contains
katsakatsa contains
katsuwonus pelamis contains
kelp contains
kidney bean contains
kikko-chiku contains
king mackerel contains
king salmon contains
kiwi contains
kiwifruit contains
koba contains
koenigia alpina contains
kohlrabi contains
koi contains
komatsuna contains
kombu contains
korean ginseng contains
kumatsuzura contains
kumquat contains
kuri contains
lablab purpureus contains
lacayote contains
lactuca sativa var. capitata contains
lactuca sativa var. crispa contains
lactuca sativa var. longifolia contains
lactuca sativa contains
lady's fingers contains
lady's-fingers contains
lagenaria siceraria contains
lagopus muta contains
lake trout contains
lamb's-lettuce contains
lamb's-quarters contains
lambs contains
lambsquarters contains
laminaria contains
large cranberry contains
lathyrus sativus contains
laurus nobilis contains
leaf celery contains
leaf lettuce contains
leather chiton contains
leek contains
leiostomus xanthurus contains
lemon balm contains
lemon grass contains
lemon sole contains
lemon thyme contains
lemon verbena contains
lemon contains
lens culinaris contains
lentil contains
lentils contains
lentinula edodes contains
lentinus edodes contains
lepidium sativum contains
lepomis gibbosus contains
leporidae contains
lepus timidus contains
lettuce contains
levisticum officinale contains
lichee contains
lima bean contains
limanda limanda contains
lime contains
linden contains
lindens contains
ling contains
lingcod contains
lingenberry contains
lingonberry contains
linum usitatissimum contains
lippia graveolens contains
litchi chinensis contains
litchi contains
locoto contains
longan contains
loofa contains
lophius piscatorius contains
lopholatilus chamaeleonticeps contains
loquat contains
lota lota contains
lotus contains
lovage contains
lowbush blueberry contains
lucerne contains
luffa aegyptiaca contains
lulo contains
lumpfish contains
lumpfishes contains
lumpsucker contains
lumpsuckers contains
lupine contains
lupinus albus contains
lupinus contains
lutjanidae contains
lychee contains
ma bian cao contains
macadamia nut (m. tetraphylla) contains
macadamia nut contains
macadamia tetraphylla contains
macadamia contains
mace contains
mackerels contains
maidenhair tree contains
maitake contains
maize contains
malabar plum contains
malabar spinach contains
malabar-plum contains
malanga contains
malaqueta contains
mallard duck contains
mallard ducks contains
mallard contains
malpighia emarginata contains
malus (crab apple) contains
malus domestica contains
malus pumila contains
malus contains
maman contains
mambi-bean contains
mamey sapote contains
mamey contains
mammea americana contains
mammee apple contains
mammee sapote contains
mammee-apple contains
mamon contains
mandarin orange (clementine, tangerine) contains
mandarin orange contains
mangifera indica contains
mango contains
mangosteen contains
manihot esculenta contains
manilkara zapota contains
manioc contains
manzano contains
mao ying tao contains
maranga contains
maranon contains
maranta arundinacea contains
marine mussel contains
marmalade-plum contains
marrows contains
marumi kumquat contains
matricaria chamomilla var. recutita contains
matricaria chamomilla contains
matricaria recutita contains
matteuccia struthiopteris contains
mazzard contains
medicago sativa contains
medlar contains
meiwa kumquat contains
melanitta fusca contains
melanogrammus aeglefinus contains
meleagris gallopavo contains
melissa officinalis contains
mentha aquatica contains
mentha arvensis contains
mentha spicata contains
mentha x piperita contains
mentha contains
merlangius merlangus contains
merluccius merluccius contains
mespilus germanica contains
metacarcinus magister contains
metroxylon sagu contains
mexican groundcherry contains
mhousou contains
micromesistius poutassou contains
micropogonias undulatus contains
microstomus kitt contains
milkfish contains
millet contains
milo contains
mints contains
mirror carp contains
mollusca contains
molluscs contains
mollusks contains
molva molva contains
momordica charantia contains
monkfish contains
mooseberry contains
morchella (morel) contains
morchellaceae contains
morella rubra contains
moringa oleifera contains
morone saxatilis contains
morus nigra contains
morus contains
moso bamboo contains
mosochiku contains
mossberry contains
mossbunker contains
motacu contains
motacuchi contains
moth bean contains
moth-bean contains
mother-of-eels contains
mountain hare contains
mountain yam contains
mugil cephalus contains
mugwort contains
mulberries contains
mulberry trees contains
mulberry contains
mule deer contains
mung bean contains
murici contains
musa acuminata contains
musa x paradisiaca contains
muscadine grape contains
muscadine contains
muskmelon contains
muttonfish contains
myoxocephalus contains
myrica rubra contains
myrica contains
myristica fragrans contains
mytilidae contains
mytilus edulis contains
nagapiry contains
nalta jute contains
nance contains
nanking cherry contains
napa cabbage contains
naranja contains
naranjilla contains
narrow-leaf cattail contains
narrowleaf cattail contains
nasturtium officinale contains
natal plum contains
natoba contains
navel orange contains
nectarine contains
nelumbo nucifera contains
nelumbo contains
nephelium lappaceum contains
nephropidae contains
nephrops norvegicus contains
netted muskmelon contains
new zealand spinach contains
ninjin contains
nopal contains
nopalea cochenillifera contains
north pacific giant octopus contains
north-atlantic ocean pout contains
northern bluefin tuna contains
northern pike contains
northern red currant contains
northern sea lion contains
norway haddock contains
norway lobster contains
norway pout contains
norway redfish contains
norwegian pollock contains
numida meleagris contains
nuphar lutea contains
nutmeg melon contains
nutmeg contains
nuttall cockle contains
oat contains
oats contains
ocean perch contains
ocean pout contains
ocimum basilicum contains
octopus bimaculatus contains
octopus vulgaris contains
ocumo contains
odobenus rosmarus contains
odocoileus contains
oenothera biennis contains
ohelo berry contains
oil palm contains
oil-seed camellia contains
oilseed rape contains
okra contains
olea europaea contains
olive contains
oncorhynchus gorbuscha contains
oncorhynchus keta contains
oncorhynchus kisutch contains
oncorhynchus mykiss contains
oncorhynchus nerka contains
oncorhynchus tshawytscha contains
oncorhynchus contains
onion contains
ophiodon elongatus contains
opium poppy contains
opuntia cochenillifera contains
opuntia macrorhiza contains
opuntia contains
orange bell pepper contains
orange mint contains
orange roughy contains
oregano contains
oregon yampah contains
oriental melon contains
oriental wheat contains
origanum majorana contains
origanum onites contains
origanum vulgare contains
origanum x majoricum contains
oryctolagus cuniculus contains
oryctolagus contains
oryza rufipogon contains
oryza sativa contains
osmeridae contains
osmerus mordax contains
ostreidae contains
ostrich fern contains
ostrich contains
oval-leaf huckleberry contains
ovis aries contains
ox contains
oxen contains
oyster mushroom contains
oyster plant contains
oysters contains
pachyrhizus erosus contains
pacific cod contains
pacific halibut contains
pacific herring contains
pacific jack mackerel contains
pacific ocean perch contains
pacific oyster contains
pacific rockfish contains
pacific salmon contains
pacific sardine contains
padma contains
painted comber contains
pak choy contains
palinuridae contains
panax ginseng contains
panax contains
pangasianodon hypophthalmus contains
pangium edule contains
panicum miliaceum contains
papaver somniferum contains
papaver contains
papaya contains
paradise apple contains
paralithodes camtschaticus contains
parastichopus californicus contains
parsley contains
parsnip contains
passiflora edulis contains
passion fruit contains
pastinaca sativa contains
pe-tsai contains
pea contains
peach (var.) contains
peach contains
peanut contains
pear contains
peas contains
pecan nut contains
pecan contains
pectinidae contains
pediomelum esculentum contains
penaeus monodon contains
pepper (c. baccatum) contains
pepper (c. chinense) contains
pepper (c. frutescens) contains
pepper (c. pubescens) contains
pepper (capsicum) contains
pepper (spice) contains
pepper contains
peppermint contains
peppers contains
peprilus triacanthus contains
perca fluviatilis contains
perch contains
perches and others contains
perciformes contains
percoidei (bass and others) contains
percoidei contains
perideridia oregana contains
persea americana contains
persian lime contains
persian melo contains
persimmon contains
petasites japonicus contains
petroselinum crispum radicosum group contains
petroselinum crispum contains
phaseolus coccineus contains
phaseolus lunatus contains
phaseolus vulgaris contains
phasianidae contains
phasianus colchicus contains
pheasant contains
phoca largha contains
phocidae contains
phoenix dactylifera contains
photinia melanocarpa contains
phyllostachys bambusoides contains
phyllostachys edulis contains
physalis peruviana contains
physalis philadelphica var. immaculata contains
physalis contains
phytolacca americana contains
pie cherry contains
pig contains
pigeon pea contains
pigeon's-grass contains
pigeons contains
pigs contains
pigweed contains
pike-perch contains
pikeperch contains
pili nut contains
pimenta dioica contains
pimento contains
pimpinella anisum contains
pine nut contains
pineapple contains
pineapple-guava contains
pineappple sage contains
ping guo contains
pink salmon contains
pinus edulis contains
pinus contains
pinyon contains
piper nigrum contains
pipinela contains
piri piri contains
pistachio contains
pistacia vera contains
pisum sativum contains
pitanga contains
plaice contains
plains prickly pear contains
platichthys flesus contains
pleuronectes platessa contains
pleuronectidae (dab, halibut, plaice) contains
pleuronectidae contains
pleuronectiformes contains
pleurotus ostreatus contains
plum contains
pollachius pollachius contains
pollachius virens contains
pollachius contains
pollack contains
pollock contains
polygonum alpinum contains
pomatomus saltatrix contains
pomegranate melon contains
pomegranate contains
pomelo contains
pomtajer contains
poodler contains
poppel nut contains
poppy contains
portulaca oleracea contains
possum apple contains
pot marjoram contains
potato contains
potato-bean contains
potatoes contains
poutassou contains
pouteria sapota contains
prairie turnip contains
prickly custard apple contains
prickly pear contains
prickly sesban contains
prickly-pears contains
proso millet contains
prunus (cherry, plum) contains
prunus armeniaca contains
prunus avium contains
prunus cerasus contains
prunus domestica contains
prunus dulcis contains
prunus persica var. nucipersica contains
prunus persica var. persica contains
prunus persica contains
prunus tomentosa contains
prunus virginiana contains
prunus contains
pseudopodospermum hispanicum contains
psidium cattleianum contains
psidium cattleyanum contains
psidium guajava contains
psophocarpus tetragonolobus contains
pummelo contains
pumpkin scad contains
pumpkins contains
pumpkinseed sunfish contains
pumpkinseed contains
punica granatum contains
purple mangosteen contains
purslane contains
pusa hispida contains
pyrus communis contains
pyrus pyrifolia contains
quail contains
queen anne's lace contains
queen anne's pocket melon contains
queensland-nut contains
quercus contains
quiabo contains
quickbeam contains
quince contains
quinoa contains
rabbit contains
rabbits and hares contains
rabbits contains
radicchio contains
radish (var.) contains
radish contains
rainbow smelt contains
rainbow trout contains
rambutan contains
ranidae contains
rape contains
rapeseeds contains
raphanus sativus var. longipinnatus contains
raphanus sativus var. niger contains
raphanus sativus var. sativus contains
raphanus sativus contains
rapini contains
red algae contains
red bell pepper contains
red currant contains
red huckleberry contains
red king crab contains
red pepper contains
red raspberry contains
red rice contains
red stem pokeweed contains
red-huckleberry contains
red-sorrel contains
redcurrant contains
redfin contains
redfish contains
reinhardtius hippoglossoides contains
ren seng contains
rhaphiolepis bibas contains
rheum rhabarbarum contains
rhodophyta contains
rhodophytes contains
rhubarb contains
ribes aureum var. villosum contains
ribes aureum contains
ribes glandulosum contains
ribes nigrum contains
ribes rubrum contains
ribes uva-crispa contains
rice bean contains
rice contains
righteye flounders contains
ring-necked pheasant contains
ringed seal contains
riparian frogs contains
river buffalo contains
river trout contains
robusta coffee contains
rock crab contains
rock ptarmigan contains
rocket salad (ssp.) contains
rocket salad contains
rocotillo contains
rocoto contains
romaine lettuce contains
roman camomile contains
rorippa nasturtium-aquaticum contains
rosa rugosa contains
rosa contains
rose hip contains
rose-apple contains
roselle contains
rosemary contains
rosmarinus officinalis contains
rough-shell queensland-nut contains
rowal contains
rowan contains
rowanberry contains
rubus (blackberry, raspberry) contains
rubus arcticus subsp. stellatus contains
rubus arcticus contains
rubus chamaemorus contains
rubus idaeus contains
rubus occidentalis contains
rubus plicatus contains
rubus spectabilis contains
rubus contains
rumex acetosa contains
rumex arcticus contains
rumex articus contains
rumex contains
rutabaga contains
ruvo kale contains
rye contains
sablefish contains
saccharina japonica contains
sacred garlic-pear contains
sacred lotus contains
safflower contains
saffron crocus contains
saffron contains
sagittaria latifolia contains
sago palm contains
saithe contains
salix pulchra contains
sallowthorn contains
salmo salar contains
salmo trutta forma trutta contains
salmo trutta contains
salmonberry contains
salmonidae (salmon, trout) contains
salmonidae contains
salmonids contains
salsify contains
salvelinus alpinus contains
salvelinus namaycush contains
salvelinus contains
salvia elegans contains
salvia hispanica contains
salvia officinalis contains
salvia rosmarinus contains
sambucus nigra contains
sambucus contains
sander lucioperca contains
sander vitreus contains
sansam contains
sapodilla contains
sapote contains
sardinops sagax contains
saskatoon berry contains
satureja hortensis contains
satureja montana contains
savoy cabbage contains
scallop contains
scallops contains
scarlet bean contains
scarlet runner bean contains
scomber scombrus contains
scomberomorus cavalla contains
scomberomorus maculatus contains
scombridae (bonito, mackerel, tuna) contains
scombridae contains
scophthalmus maximus contains
scorzonera hispanica contains
scotch bonnet contains
scup contains
scyphozoa contains
sea buckthorn contains
sea cucumber contains
sea squirts contains
sea trout contains
sea-buckthorn contains
sea-buckthornberry contains
seakale cabbage contains
seal contains
seals contains
seapike contains
sebastes alutus contains
sebastes marinus contains
sebastes viviparus contains
sebastes contains
secale cereale contains
sechium edule contains
sepiidae contains
septoria lycopersici var. lycopersici contains
sereni contains
seriola lalandi contains
serranus scriba contains
sesame contains
sesamum indicum contains
sesamum orientale contains
sesbania bispinosa contains
sesbania flower contains
sha li contains
shaddock contains
shallot contains
shark contains
shea tree contains
shea-buttertree contains
sheefish contains
sheep (mutton, lamb) contains
sheep contains
sheephead contains
sheepshead seabream contains
sheepshead contains
shi liu contains
shiitake mushroom contains
shiitake contains
shimeji contains
short-tailed crabs contains
shrimp contains
sicyos edulis contains
siluriformes contains
sinapis alba contains
sisymbrium contains
skipjack tuna contains
skunk currant contains
small-leaf linden contains
smelt contains
smelts contains
smooth loofah contains
snail contains
snapper contains
snappers contains
snow crab contains
sockeye salmon contains
soft-necked garlic contains
solanum lycopersicum var. cerasiforme contains
solanum lycopersicum var. lycopersicum contains
solanum lycopersicum contains
solanum melongena contains
solanum quitoense contains
solanum tuberosum contains
solea solea contains
soleidae contains
soles contains
sorbus aucuparia contains
sorghum bicolor contains
sorghum contains
sorrel contains
sour cherry contains
sour dock contains
sourdock contains
soursop contains
south american pilchard contains
sow-pea contains
soy bean contains
soybean contains
soybeans contains
spanish mackerel contains
sparkleberry contains
spearmint contains
spelt contains
spinach mustard contains
spinach contains
spinacia oleracea contains
spiny dogfish contains
spiny lobster contains
spiny lobsters contains
spirulina contains
sponge gourd contains
spot croaker contains
spot contains
spotted seal contains
spotted wolffish contains
sprattus sprattus contains
sprouting broccoli contains
squab contains
squaliformes contains
squalus acanthias contains
squashberry contains
squashes contains
squid contains
st. john's-bread contains
stalk celery contains
star anise contains
star fruit contains
steller sea lion contains
stenodus leucichthys contains
stenotomus chrysops contains
strawberry guava contains
strawberry contains
string bean contains
striped bass contains
striped catfish contains
striped mullet contains
striped sea-bass contains
strombidae contains
struthio camelus contains
sturgeon contains
sturgeons contains
succory contains
sugar apple contains
sugar-apple contains
summer grape contains
summer savory contains
sunflower contains
surinam-cherry contains
sus scrofa domestica contains
sus scrofa domesticus contains
sus scrofa contains
sutchi catfish contains
swamp cabbage contains
swede contains
swedish turnip contains
sweet almond contains
sweet balm contains
sweet banana contains
sweet basil contains
sweet bay contains
sweet cherry contains
sweet marjoram contains
sweet orange contains
sweet pepper contains
sweet potato contains
sweetsop contains
swine contains
swiss chard contains
swordfish contains
syzygium aromaticum contains
syzygium cumini contains
syzygium jambos contains
tahiti lime contains
tamarind contains
tamarindus indica contains
tangerine contains
tania contains
tapioca contains
taraxacum officinale contains
taraxacum contains
taro contains
tarragon contains
tartarian buckwheat contains
tartary buckwheat contains
tea leaf willow contains
tea contains
tea-oil plant contains
tef contains
teff contains
tendergreen contains
tetragonia tetragonioides contains
tetragonia tetragonoides contains
teuthida contains
thailand catfish contains
thelesperma contains
theobroma cacao contains
theobroma grandiflorum contains
theragra chalcogramma contains
thistle contains
thunnus alalunga contains
thunnus albacares contains
thunnus thynnus contains
thunnus contains
thyme contains
thymus pulegioides contains
thymus vulgaris contains
tiger prawn contains
tilefish contains
tilia cordata contains
tilia contains
timber bamboo contains
tomato contains
towel gourd contains
trachinotus carolinus contains
trachurus symmetricus contains
tragopogon porrifolius contains
trigonella foenum-graecum contains
trisopterus esmarkii contains
triticum aestivum contains
triticum durum contains
triticum spelta contains
triticum turanicum contains
triticum turgidum subsp. durum contains
triticum turgidum subsp. turanicum contains
triticum contains
tronchuda cabbage contains
tronchuda kale contains
true crabs contains
true eels contains
true frog contains
true frogs contains
true lobsters and crayfishes contains
true oyster contains
true seal contains
true seals contains
true sole contains
tunas contains
tunicata contains
tunicate contains
tunicates contains
turbot contains
turkestan rose contains
turkey contains
turkeys contains
turmeric contains
turnip contains
turnip-root parsley contains
tusk contains
typha angustifolia contains
ucuhuba contains
undaria pinnatifida contains
urad dal contains
urd-bean contains
vaccinium (blueberry, cranberry, huckleberry) contains
vaccinium alaskaense contains
vaccinium angustifolium x vaccinium corymbosum contains
vaccinium angustifolium contains
vaccinium arboreum contains
vaccinium corymbosum contains
vaccinium deliciosum contains
vaccinium elliottii contains
vaccinium macrocarpon contains
vaccinium myrtilloides contains
vaccinium myrtillus contains
vaccinium ovalifolium contains
vaccinium ovatum contains
vaccinium oxycoccos contains
vaccinium parvifolium contains
vaccinium reticulatum contains
vaccinium stamineum contains
vaccinium uliginosum contains
vaccinium vitis-idaea contains
vaccinium contains
valencia orange contains
valerianella locusta contains
vanilla contains
vegetable sponge contains
velvet duck contains
velvet scoter contains
verbena officinalis contains
viburnum edule contains
vicia faba contains
vigna aconitifolia contains
vigna angularis var. angularis contains
vigna angularis contains
vigna mungo contains
vigna radiata var. radiata contains
vigna radiata contains
vigna umbellata contains
vigna unguiculata ssp. cylindrica contains
vigna unguiculata ssp. sesquipedalis contains
vigna unguiculata ssp. unguiculata contains
vigna unguiculata subsp. cylindrica contains
vigna unguiculata subsp. sesquipedalis contains
vigna unguiculata subsp. unguiculata contains
vigna unguiculata contains
virginia poke contains
virola surinamensis contains
vitellaria paradoxa contains
vitis aestivalis contains
vitis labrusca contains
vitis rotundifolia contains
vitis vinifera contains
vitis contains
wakame contains
walleye pollock contains
walleye contains
walnut contains
walnuts contains
walrus contains
wapato contains
wapiti contains
wasabe contains
wasabi contains
wasabia japonica contains
water buffalo contains
water mint contains
watercress contains
waterfowl contains
watermelon contains
wax apple contains
wax gourd contains
welsh onion contains
wen po contains
whale contains
whales contains
whales, dolphins, and porpoises contains
wheat contains
whelk contains
white goosefoot contains
white lupine contains
white mustard contains
white pea contains
white sucker contains
white whale contains
white-flowered gourd contains
white-winged scoter contains
whitefish contains
whiting contains
whortleberry contains
wild artichoke contains
wild boar contains
wild cabbage contains
wild carrot contains
wild celery contains
wild leek contains
wild melon contains
wild mint contains
wild rice contains
wild sheep contains
wild turkey contains
wine grape contains
winged bean contains
winged beans contains
winter huckleberry contains
winter melon contains
winter savory contains
winter squash contains
wolf-fish contains
wood ear contains
wu ye shu yu contains
xanthosoma sagittifolium contains
xiphias gladius contains
yam contains
yam-bean contains
yama-momo contains
yang mei contains
yard-long-bean contains
yardlong bean contains
yautia blanco contains
yautia contains
yellow bell pepper contains
yellow mustard contains
yellow pond-lily contains
yellow water lily contains
yellow wax bean contains
yellowfin tuna contains
yellowtail amberjack contains
yoco contains
yu contains
yuca contains
yusura-ume contains
zakuro contains
zea mays contains
zhong hua mi hou tao contains
zingiber officinale contains
zizania aquatica contains
zizania contains
ziziphus sp. contains
ziziphus zizyphus contains
zoarces americanus contains
