## Supplementary Data 2 for "FoodAtlas: Automated Knowledge Extraction of Food and Chemicals from Literature"

### Sheet: food_parts
foodatlas_part_id	food_part	food_part_synonyms
p0	whole food	whole foods
p1	anther	anthers
p2	aril	arils
p3	bark	barks
p4	berry	berries
p5	blossom	blossoms
p6	bran	brans
p7	branch	branches
p8	bud	buds
p9	bulb	bulbs
p10	calyx	calyces, calyxes
p11	caryopsis	caryopses
p12	cob	cobs
p13	cotyledon	cotyledons
p14	dendrite	dendrites
p15	embryo	embryos
p16	endosperm	endosperms
p17	epidermis	epidermises
p18	exocarp	exocarps
p19	exudate	exudates
p20	flesh	fleshes
p21	floret	florets
p22	flower	flowers
p23	foliage	foliages
p24	frond	fronds
p25	fruit	fruits
p26	grain	grains
p27	grass	grasses
p28	gum	gums
p29	heartwood	heartwoods
p30	hull	hulls
p31	husk	husks
p32	hypocotyl	hypocotyls
p33	inflorescence	inflorescences
p34	juice	juices
p35	leaf	leaves
p36	mulch	mulches
p37	mycelium	myceliums
p38	nectar	nectars
p39	needle	needles
p40	nodule	nodules
p41	pericarp	pericarps
p42	petal	petals
p43	petiole	petioles
p44	pith	piths
p45	pod	pods, seedpod, seedpods
p46	pollen	pollens
p47	resin	resins
p48	rhizome	rhizomes
p49	root	roots
p50	sap	saps
p51	sapling	saplings
p52	seed	seeds
p53	seedling	seedlings
p54	shoot	shoots
p55	skin	skins
p56	spore	spores
p57	sprout	sprouts
p58	stalk	stalks
p59	stamen	stamens
p60	stem	stems
p61	style	styles
p62	testa	testae, testas
p63	thallus	thalli, thalluses
p64	tissue	tissues
p65	trunk	trunks
p66	tuber	tubers
p67	twig	twigs
p68	vine	vines
p69	wax	waxes
p70	wood	woods
