## Supplementary Data 7 for "FoodAtlas: Automated Knowledge Extraction of Food and Chemicals from Literature"

### Sheet: Cocoa
head	relation	tail	prob_mean	prob_std	head_info	tail_info	inchikey_code	Validation	Reference	Sentence	Note
e1314	r0	e208	0.975829	0.013862	{'foodatlas_id': 'e1314', 'type': 'organism:species', 'name': 'Cocoa bean', 'other_db_ids': {'NCBI_taxonomy': ['3641'], 'foodatlas_part_id': 'p0'}}	{'foodatlas_id': 'e208', 'type': 'chemical', 'name': 'beta-carotene', 'other_db_ids': {'CAS': ['7235-40-7'], 'MESH': ['D019207'], 'PubChem': ['5280489']}}	OENHQHLEOONYIE	Yes	https://jtp.ub.ac.id/index.php/jtp/article/view/117	UTILIZATION POSSIBILITY OF CACAO FRUIT SHELL (Theobroma cacao, L) AS A SOURCE OF NATURAL PIGMENT (ββββ- CAROTENE)
e1314	r0	e209	0.971678	0.0382128	{'foodatlas_id': 'e1314', 'type': 'organism:species', 'name': 'Cocoa bean', 'other_db_ids': {'NCBI_taxonomy': ['3641'], 'foodatlas_part_id': 'p0'}}	{'foodatlas_id': 'e209', 'type': 'chemical', 'name': 'beta-carotene', 'other_db_ids': {'CAS': ['7235-40-7'], 'MESH': ['D019207'], 'PubChem': ['54603957']}}	OENHQHLEOONYIE	Unknown
e1314	r0	e1535	0.908384	0.032968	{'foodatlas_id': 'e1314', 'type': 'organism:species', 'name': 'Cocoa bean', 'other_db_ids': {'NCBI_taxonomy': ['3641'], 'foodatlas_part_id': 'p0'}}	{'foodatlas_id': 'e1535', 'type': 'chemical', 'name': 'Lutein', 'other_db_ids': {'CAS': ['127-40-2'], 'MESH': ['D014975'], 'PubChem': ['5281243']}}	KBPHJBAIARWVSC	Yes	https://academic.oup.com/jxb/article/56/413/865/550052	The amounts of chlorophyll a and b, and the sum of carotenoids and xanthophylls were obtained using spectrophotometric analysis
e1314	r0	e1464	0.888824	0.05084	{'foodatlas_id': 'e1314', 'type': 'organism:species', 'name': 'Cocoa bean', 'other_db_ids': {'NCBI_taxonomy': ['3641'], 'foodatlas_part_id': 'p0'}}	{'foodatlas_id': 'e1464', 'type': 'chemical', 'name': 'Lutein', 'other_db_ids': {'MESH': ['D014975'], 'PubChem': ['16061204']}}	KBPHJBAIARWVSC	Unknown
e1314	r0	e846	0.887682	0.0527176	{'foodatlas_id': 'e1314', 'type': 'organism:species', 'name': 'Cocoa bean', 'other_db_ids': {'NCBI_taxonomy': ['3641'], 'foodatlas_part_id': 'p0'}}	{'foodatlas_id': 'e846', 'type': 'chemical', 'name': 'zeaxanthin', 'other_db_ids': {'CAS': ['144-68-3'], 'MESH': ['D065146'], 'PubChem': ['5280899']}}	JKQXZKUSFCKOGQ	Unknown
e1314	r0	e220	0.88066	0.0434628	{'foodatlas_id': 'e1314', 'type': 'organism:species', 'name': 'Cocoa bean', 'other_db_ids': {'NCBI_taxonomy': ['3641'], 'foodatlas_part_id': 'p0'}}	{'foodatlas_id': 'e220', 'type': 'chemical', 'name': 'boron', 'other_db_ids': {'CAS': ['14798-13-1', '7440-42-8'], 'MESH': ['D001895'], 'PubChem': ['5462311']}}	ZOXJGFHDIHLPTG	Yes	https://www.tandfonline.com/doi/abs/10.1080/14620316.1995.11515267	The discussion covers the physiological roles of boron and the aspects involved in a boron deficiency in cocoa.
e1314	r0	e1463	0.871341	0.0563035	{'foodatlas_id': 'e1314', 'type': 'organism:species', 'name': 'Cocoa bean', 'other_db_ids': {'NCBI_taxonomy': ['3641'], 'foodatlas_part_id': 'p0'}}	{'foodatlas_id': 'e1463', 'type': 'chemical', 'name': 'Lutein', 'other_db_ids': {'MESH': ['D014975'], 'PubChem': ['16061195']}}	KBPHJBAIARWVSC	Unknown
e1314	r0	e1528	0.866159	0.0764491	{'foodatlas_id': 'e1314', 'type': 'organism:species', 'name': 'Cocoa bean', 'other_db_ids': {'NCBI_taxonomy': ['3641'], 'foodatlas_part_id': 'p0'}}	{'foodatlas_id': 'e1528', 'type': 'chemical', 'name': 'Vitamin A', 'other_db_ids': {'CAS': ['22737-96-8'], 'MESH': ['D014801'], 'PubChem': ['5280382']}}	FPIPGXGPPPQFEQ	Unknown			Retinol(vita A)' is contained, but '11-cis-Retinol'....
e1314	r0	e1501	0.842331	0.105614	{'foodatlas_id': 'e1314', 'type': 'organism:species', 'name': 'Cocoa bean', 'other_db_ids': {'NCBI_taxonomy': ['3641'], 'foodatlas_part_id': 'p0'}}	{'foodatlas_id': 'e1501', 'type': 'chemical', 'name': 'Coumarin', 'other_db_ids': {'CAS': ['91-64-5'], 'MESH': ['C030123'], 'PubChem': ['323']}}	ZYGHJZDHTFUPRJ	Yes	https://www.liebertpub.com/doi/pdf/10.1089/109662000416302
e1314	r0	e1517	0.830252	0.0950064	{'foodatlas_id': 'e1314', 'type': 'organism:species', 'name': 'Cocoa bean', 'other_db_ids': {'NCBI_taxonomy': ['3641'], 'foodatlas_part_id': 'p0'}}	{'foodatlas_id': 'e1517', 'type': 'chemical', 'name': 'Vitamin A', 'other_db_ids': {'CAS': ['11103-57-4', '68-26-8'], 'MESH': ['D014801'], 'PubChem': ['445354']}}	FPIPGXGPPPQFEQ	Yes	https://www.cabdirect.org/cabdirect/abstract/19381403026	Vitamin A content of germ oil from the seeds of Theobroma cacao L.
e1314	r0	e333	0.826108	0.0638651	{'foodatlas_id': 'e1314', 'type': 'organism:species', 'name': 'Cocoa bean', 'other_db_ids': {'NCBI_taxonomy': ['3641'], 'foodatlas_part_id': 'p0'}}	{'foodatlas_id': 'e333', 'type': 'chemical', 'name': 'ellagic acid', 'other_db_ids': {'CAS': ['476-66-4'], 'MESH': ['D004610'], 'PubChem': ['5281855']}}	AFSDNFLWKVMVRB	Yes	https://faseb.onlinelibrary.wiley.com/doi/abs/10.1096/fasebj.2022.36.S1.L7613	High-Performance-Liquid-Chromatography reveal the presence of catechin, p-coumaric acid, epicatechin, gallic acid, caffeic acid, kaempferol, and ellagic acid as the common compounds in the Amazon and Amelonado type of T. cacao.
e1314	r0	e1573	0.796056	0.105951	{'foodatlas_id': 'e1314', 'type': 'organism:species', 'name': 'Cocoa bean', 'other_db_ids': {'NCBI_taxonomy': ['3641'], 'foodatlas_part_id': 'p0'}}	{'foodatlas_id': 'e1573', 'type': 'chemical', 'name': 'sesquiterpene hydrocarbons', 'other_db_ids': {'MESH': ['D012717'], 'PubChem': ['667450']}}	XJHDMGJURBVLLE	Yes	https://www.nature.com/articles/ng.736	We identified 57 T. cacao genes that are orthologs of Arabidopsis genes that encode terpene synthase (TPS), which catalyze terpenoid synthesis33, and nine pseudogenes (Supplementary Table 17 and Supplementary Figs. 16 and 17). This number is higher than in Arabidopsis and poplar36, which have 30 and 40 genes, respectively, and lower than in grape10, which has 89 functional genes. The classificati…
e1314	r0	e1445	0.790545	0.0971027	{'foodatlas_id': 'e1314', 'type': 'organism:species', 'name': 'Cocoa bean', 'other_db_ids': {'NCBI_taxonomy': ['3641'], 'foodatlas_part_id': 'p0'}}	{'foodatlas_id': 'e1445', 'type': 'chemical', 'name': 'sesquiterpene hydrocarbons', 'other_db_ids': {'MESH': ['D012717'], 'PubChem': ['134688015']}}	CXENHBSYCFFKJS	Yes	https://www.researchgate.net/profile/Reinhard-Lieberei/publication/261477371_Identification_of_main_fine_or_flavour_components_in_two_genotypes_of_the_cocoa_tree_Theobroma_cacao_L/links/56bd3fcc08ae5e7ba40feed3/Identification-of-main-fine-or-flavour-components-in-two-genotypes-of-the-cocoa-tree-Theobroma-cacao-L.pdf	In some cases (e.g. α-farnesene) the respective components could be detected only in the fruit pulp
e1314	r0	e1545	0.784106	0.0872089	{'foodatlas_id': 'e1314', 'type': 'organism:species', 'name': 'Cocoa bean', 'other_db_ids': {'NCBI_taxonomy': ['3641'], 'foodatlas_part_id': 'p0'}}	{'foodatlas_id': 'e1545', 'type': 'chemical', 'name': 'Coumarins', 'other_db_ids': {'MESH': ['D003374'], 'PubChem': ['5458823']}}	CFNMUZCFSDMZPQ	Unknown			Coumarin derivative' is the term that hard to be searched
e1314	r0	e1502	0.740056	0.113623	{'foodatlas_id': 'e1314', 'type': 'organism:species', 'name': 'Cocoa bean', 'other_db_ids': {'NCBI_taxonomy': ['3641'], 'foodatlas_part_id': 'p0'}}	{'foodatlas_id': 'e1502', 'type': 'chemical', 'name': 'Eugenol', 'other_db_ids': {'CAS': ['97-53-0'], 'MESH': ['D005054'], 'PubChem': ['3314']}}	RRAFCDWBNXTKKO	Yes	https://www.sciencedirect.com/science/article/pii/S2405830020302585	Nine combined fractions were obtained for Theobroma cacao hexane (TCH) 1 – 9 at various n-hexane and ethyl acetate ratio which demonstrated strong cytotoxic activity with relativly low LC50 between 0.29 − 2.37 ppm. Based on phytochemical analysis using gas chromatography-mass spectrometry, the TCH 5 solution has been identified to contain several compounds that act as cytotoxic agents such as euc…
e1314	r0	e3678	0.715591	0.1285	{'foodatlas_id': 'e1314', 'type': 'organism:species', 'name': 'Cocoa bean', 'other_db_ids': {'NCBI_taxonomy': ['3641'], 'foodatlas_part_id': 'p0'}}	{'foodatlas_id': 'e3678', 'type': 'chemical', 'name': 'threonine', 'other_db_ids': {'CAS': ['24830-94-2', '7004-04-8', '7013-32-3', '72-19-5', '80-68-2'], 'MESH': ['D013912'], 'PubChem': ['6288']}}	AYFVYJQAPQTCCC	Yes	Common sense		Amino acid
e1314	r0	e1763	0.68917	0.0940415	{'foodatlas_id': 'e1314', 'type': 'organism:species', 'name': 'Cocoa bean', 'other_db_ids': {'NCBI_taxonomy': ['3641'], 'foodatlas_part_id': 'p0'}}	{'foodatlas_id': 'e1763', 'type': 'chemical', 'name': 'vitamin K', 'other_db_ids': {'CAS': ['12001-79-5', '27696-10-2', '81818-54-4', '84-80-0'], 'MESH': ['D014812'], 'PubChem': ['5280483']}}	MBWXNTAXLNYFJB	Yes	https://www.cabdirect.org/cabdirect/abstract/19451400265	Some vitamin K was found in the cultured butter milk and cacao shell though neither substance was a good source.
e1314	r0	e4917	0.679257	0.155947	{'foodatlas_id': 'e1314', 'type': 'organism:species', 'name': 'Cocoa bean', 'other_db_ids': {'NCBI_taxonomy': ['3641'], 'foodatlas_part_id': 'p0'}}	{'foodatlas_id': 'e4917', 'type': 'chemical', 'name': 'palmitoleate', 'other_db_ids': {'CAS': ['373-49-9'], 'MESH': ['C008757'], 'PubChem': ['445638']}}	SECPZKHBENQXJG	Yes	https://link.springer.com/article/10.1007/s00217-015-2415-0	The compounds in each sample were identified by comparing their mass spectra with the compounds of the library of the National Institute of Standards and Technology (NIST). The sum of the abundances of the major fatty acids (myristic, palmitoleic, palmitic, linoleic, oleic, stearic, eicosanoic, behenic) as 100 % fat and the abundance of each fatty acid is reported as a relative percentage (%).
e1314	r0	e1576	0.670684	0.0757463	{'foodatlas_id': 'e1314', 'type': 'organism:species', 'name': 'Cocoa bean', 'other_db_ids': {'NCBI_taxonomy': ['3641'], 'foodatlas_part_id': 'p0'}}	{'foodatlas_id': 'e1576', 'type': 'chemical', 'name': 'delphinidin', 'other_db_ids': {'CAS': ['13270-61-6', '528-53-0', '8012-95-1'], 'MESH': ['C017185'], 'PubChem': ['68245']}}	FFNDMZIBVDSQFI	Unknown		A cocoa (Theobroma cacao L.) extract impairs the growth, virulence properties, and inflammatory potential of Fusobacterium nucleatum and improves oral epithelial barrier function | PLOS ONE	Delphinidin 3-glucoside' in cacao
e1314	r0	e4985	0.587525	0.0480388	{'foodatlas_id': 'e1314', 'type': 'organism:species', 'name': 'Cocoa bean', 'other_db_ids': {'NCBI_taxonomy': ['3641'], 'foodatlas_part_id': 'p0'}}	{'foodatlas_id': 'e4985', 'type': 'chemical', 'name': 'palmitoleate', 'other_db_ids': {'MESH': ['C008757'], 'PubChem': ['5461012']}}	SECPZKHBENQXJG	Yes	Common sense		Same as 445638. it is just a conjugate base form
e1314	r0	e73	0.567244	0.100489	{'foodatlas_id': 'e1314', 'type': 'organism:species', 'name': 'Cocoa bean', 'other_db_ids': {'NCBI_taxonomy': ['3641'], 'foodatlas_part_id': 'p0'}}	{'foodatlas_id': 'e73', 'type': 'chemical', 'name': 'H2B', 'other_db_ids': {'CAS': ['12184-90-6', '12184-96-2', '12385-13-6', '12596-12-2', '12596-15-5', '1333-74-0', '9004-34-6'], 'MESH': ['D006859'], 'PubChem': ['783']}}	UFHFLCQGNIYNRP	Unknown
e1314	r0	e61	0.563715	0.0554457	{'foodatlas_id': 'e1314', 'type': 'organism:species', 'name': 'Cocoa bean', 'other_db_ids': {'NCBI_taxonomy': ['3641'], 'foodatlas_part_id': 'p0'}}	{'foodatlas_id': 'e61', 'type': 'chemical', 'name': 'Glu', 'other_db_ids': {'CAS': ['56-86-0', '6899-05-4'], 'MESH': ['D018698'], 'PubChem': ['33032']}}	WHUUTDBJXJRKMK	Yes	Common sense		Amino acid
e1314	r0	e2506	0.549923	0.0981514	{'foodatlas_id': 'e1314', 'type': 'organism:species', 'name': 'Cocoa bean', 'other_db_ids': {'NCBI_taxonomy': ['3641'], 'foodatlas_part_id': 'p0'}}	{'foodatlas_id': 'e2506', 'type': 'chemical', 'name': 'asparagine', 'other_db_ids': {'CAS': ['5794-13-8', '70-47-3'], 'MESH': ['D001216'], 'PubChem': ['6267']}}	DCXYFEDJOCDNAF	Yes	Common sense		Amino acid
e1314	r0	e1537	0.533325	0.120833	{'foodatlas_id': 'e1314', 'type': 'organism:species', 'name': 'Cocoa bean', 'other_db_ids': {'NCBI_taxonomy': ['3641'], 'foodatlas_part_id': 'p0'}}	{'foodatlas_id': 'e1537', 'type': 'chemical', 'name': 'RA', 'other_db_ids': {'CAS': ['162281-84-7', '20283-92-5', '537-15-5'], 'MESH': ['C041376'], 'PubChem': ['5281792']}}	DOUMFZQKYFQNTF	Unknown
e1314	r0	e3215	0.529744	0.0815814	{'foodatlas_id': 'e1314', 'type': 'organism:species', 'name': 'Cocoa bean', 'other_db_ids': {'NCBI_taxonomy': ['3641'], 'foodatlas_part_id': 'p0'}}	{'foodatlas_id': 'e3215', 'type': 'chemical', 'name': 'melanin', 'other_db_ids': {'CAS': ['8049-97-6'], 'MESH': ['D008543'], 'PubChem': ['6325610']}}	XUMBMVFBXHLACL	Unknown
e1314	r0	e1438	0.515579	0.0889932	{'foodatlas_id': 'e1314', 'type': 'organism:species', 'name': 'Cocoa bean', 'other_db_ids': {'NCBI_taxonomy': ['3641'], 'foodatlas_part_id': 'p0'}}	{'foodatlas_id': 'e1438', 'type': 'chemical', 'name': 'delphinidin', 'other_db_ids': {'CAS': ['13270-61-6'], 'MESH': ['C017185'], 'PubChem': ['128853']}}	JKHRCGUTYDNCLE	Unknown		A cocoa (Theobroma cacao L.) extract impairs the growth, virulence properties, and inflammatory potential of Fusobacterium nucleatum and improves oral epithelial barrier function | PLOS ONE	Delphinidin 3-glucoside' in cacao

### Sheet: Garlic
head	relation	tail	prob_mean	prob_std	head_info	tail_info	inchikey_code	Validation	Reference	Sentence	Note
e1381	r0	e761	0.841633	0.0912359	{'foodatlas_id': 'e1381', 'type': 'organism:species', 'name': 'Garlic', 'other_db_ids': {'NCBI_taxonomy': ['4682'], 'foodatlas_part_id': 'p0'}}	{'foodatlas_id': 'e761', 'type': 'chemical', 'name': 'stearic acid', 'other_db_ids': {'CAS': ['30399-84-9', '57-11-4', '68937-76-8'], 'MESH': ['C031183'], 'PubChem': ['5281']}}	QIQXTHQIDYTFRH	Yes	https://www.ncbi.nlm.nih.gov/pmc/articles/PMC6600231/	Chemical composition with regard to lipophilic compounds of A. sativum samples
e1381	r0	e3105	0.82433	0.0877935	{'foodatlas_id': 'e1381', 'type': 'organism:species', 'name': 'Garlic', 'other_db_ids': {'NCBI_taxonomy': ['4682'], 'foodatlas_part_id': 'p0'}}	{'foodatlas_id': 'e3105', 'type': 'chemical', 'name': 'iodide', 'other_db_ids': {'CAS': ['20461-54-5'], 'MESH': ['D007454'], 'PubChem': ['30165']}}	XMBWDFGMSWQBCA	Yes	https://www.researchgate.net/profile/Itodo-Adams/publication/220036884_Extraction_and_Physicochemical_Determination_of_Garlic_Allium_sativum_L_Oil/links/62e3df053c0ea87887661fe7/Extraction-and-Physicochemical-Determination-of-Garlic-Allium-sativum-L-Oil.pdf	Determination of iodine value 0.4 g of the garlic oil sample was weighed into a conical flask and 20 cm3 of carbon tetrachloride was added to dissolve the oil. T
e1381	r0	e123	0.749313	0.0552766	{'foodatlas_id': 'e1381', 'type': 'organism:species', 'name': 'Garlic', 'other_db_ids': {'NCBI_taxonomy': ['4682'], 'foodatlas_part_id': 'p0'}}	{'foodatlas_id': 'e123', 'type': 'chemical', 'name': 'Sr', 'other_db_ids': {'CAS': ['7440-24-6'], 'MESH': ['D013324'], 'PubChem': ['5359327']}}	CIOAGBVUUVVLOB	No	https://www.vegetables.su/jour/article/view/14?locale=en_US	The results of evaluation of 5 varieties and 16 accessions from the collection of winter garlic (Allium sativum L.) based on the level of accumulation of cesium-137 and strontium-90 in condition of the Moscow region are shown.	Data acquired from radioactive compound accumulated site, near Moscow. It is too exceptional case, but, it anyway has the paper reference of relationship
e1381	r0	e4974	0.742505	0.100084	{'foodatlas_id': 'e1381', 'type': 'organism:species', 'name': 'Garlic', 'other_db_ids': {'NCBI_taxonomy': ['4682'], 'foodatlas_part_id': 'p0'}}	{'foodatlas_id': 'e4974', 'type': 'chemical', 'name': 'BAs', 'other_db_ids': {'CAS': ['15010-01-2', '7440-39-3'], 'MESH': ['D001464'], 'PubChem': ['5355457']}}	DSAJWYNOEDNPEQ	Unknown
e1381	r0	e4886	0.736848	0.0740912	{'foodatlas_id': 'e1381', 'type': 'organism:species', 'name': 'Garlic', 'other_db_ids': {'NCBI_taxonomy': ['4682'], 'foodatlas_part_id': 'p0'}}	{'foodatlas_id': 'e4886', 'type': 'chemical', 'name': 'alpha-cellulose', 'other_db_ids': {'CAS': ['528-50-7', '9004-34-6'], 'MESH': ['D002482'], 'PubChem': ['24802025']}}	GUBGYTABKSRVRQ	Yes	https://www.sciencedirect.com/science/article/pii/S0141813098000658	Quantitative analysis for the cellulose Iα crystalline phase in developing wood cell walls
e1381	r0	e845	0.72099	0.0545661	{'foodatlas_id': 'e1381', 'type': 'organism:species', 'name': 'Garlic', 'other_db_ids': {'NCBI_taxonomy': ['4682'], 'foodatlas_part_id': 'p0'}}	{'foodatlas_id': 'e845', 'type': 'chemical', 'name': 'xylose', 'other_db_ids': {'CAS': ['25990-60-7', '41247-05-6', '58-86-6', '7261-26-9'], 'MESH': ['D014994'], 'PubChem': ['644160']}}	PYMYPHUHKUWMLA	Yes	https://en.wikipedia.org/wiki/Xylan	Xylan (/ˈzaɪlæn/;[3] /ˈzaɪlən/[4]) (CAS number: 9014-63-5) is a type of hemicellulose, a polysaccharide consisting mainly of xylose residues. It is found in plants, in the secondary cell walls of dicots and all cell walls of grasses.[5]	wikipedia
e1381	r0	e4848	0.665959	0.0848687	{'foodatlas_id': 'e1381', 'type': 'organism:species', 'name': 'Garlic', 'other_db_ids': {'NCBI_taxonomy': ['4682'], 'foodatlas_part_id': 'p0'}}	{'foodatlas_id': 'e4848', 'type': 'chemical', 'name': 'alpha-cellulose', 'other_db_ids': {'CAS': ['9004-34-6', '9013-34-7'], 'MESH': ['D002482'], 'PubChem': ['16211032']}}	GUBGYTABKSRVRQ	Unknown			It cannot be searchable. DEAE-cellulose is 'used' in chromatography, essential technique to analysis nutriention compotents
e1381	r0	e5052	0.641519	0.139122	{'foodatlas_id': 'e1381', 'type': 'organism:species', 'name': 'Garlic', 'other_db_ids': {'NCBI_taxonomy': ['4682'], 'foodatlas_part_id': 'p0'}}	{'foodatlas_id': 'e5052', 'type': 'chemical', 'name': 'hydrogen peroxide', 'other_db_ids': {'CAS': ['12325-10-9', '7722-84-1'], 'MESH': ['D006861'], 'PubChem': ['784']}}	MHAJPDPJQMAIIY	Yes	https://pubmed.ncbi.nlm.nih.gov/17325747/	Hydrogen peroxide (H2O2) is produced predominantly in plant cells during photosynthesis and photorespiration, and to a lesser extent, in respiration processes.
e1381	r0	e774	0.639105	0.104638	{'foodatlas_id': 'e1381', 'type': 'organism:species', 'name': 'Garlic', 'other_db_ids': {'NCBI_taxonomy': ['4682'], 'foodatlas_part_id': 'p0'}}	{'foodatlas_id': 'e774', 'type': 'chemical', 'name': 'stigmasterol', 'other_db_ids': {'CAS': ['481-16-3', '83-48-7'], 'MESH': ['D013265'], 'PubChem': ['5281330']}}	HCXVJBMSMIARIN	Unknown
e1381	r0	e528	0.605304	0.0969689	{'foodatlas_id': 'e1381', 'type': 'organism:species', 'name': 'Garlic', 'other_db_ids': {'NCBI_taxonomy': ['4682'], 'foodatlas_part_id': 'p0'}}	{'foodatlas_id': 'e528', 'type': 'chemical', 'name': 'isorhamnetin', 'other_db_ids': {'CAS': ['480-19-3'], 'MESH': ['C047368'], 'PubChem': ['5281654']}}	IZQSVPBOUDKVDZ	Yes	https://www.sciencedirect.com/science/article/pii/B9780128138229000096	Isoharmentin and its glucoside conjugates are found in both onions and garlic
e1381	r0	e17750	0.603829	0.123163	{'foodatlas_id': 'e1381', 'type': 'organism:species', 'name': 'Garlic', 'other_db_ids': {'NCBI_taxonomy': ['4682'], 'foodatlas_part_id': 'p0'}}	{'foodatlas_id': 'e17750', 'type': 'chemical', 'name': '(+)-Taxifolin', 'other_db_ids': {'CAS': ['24198-97-8', '480-18-2'], 'MESH': ['C003377'], 'PubChem': ['439533']}}	CXQWRCVTCMQVQX	Unknown			onion has taxifolin
e1381	r0	e690	0.600887	0.118906	{'foodatlas_id': 'e1381', 'type': 'organism:species', 'name': 'Garlic', 'other_db_ids': {'NCBI_taxonomy': ['4682'], 'foodatlas_part_id': 'p0'}}	{'foodatlas_id': 'e690', 'type': 'chemical', 'name': 'procyanidins', 'other_db_ids': {'CAS': ['20347-71-1', '4852-22-6'], 'MESH': ['C017674'], 'PubChem': ['107876']}}	HGVVOUNEGQIPMS	Yes	http://medjchem-v3.azurewebsites.net/index.php/medjchem/article/view/37	colorimetric analysis revealed that the total phenols, flavonoids and proanthocyanidins … acids and sulphur components in Tunisian Allium sativum
e1381	r0	e73	0.590794	0.0761262	{'foodatlas_id': 'e1381', 'type': 'organism:species', 'name': 'Garlic', 'other_db_ids': {'NCBI_taxonomy': ['4682'], 'foodatlas_part_id': 'p0'}}	{'foodatlas_id': 'e73', 'type': 'chemical', 'name': 'H2B', 'other_db_ids': {'CAS': ['12184-90-6', '12184-96-2', '12385-13-6', '12596-12-2', '12596-15-5', '1333-74-0', '9004-34-6'], 'MESH': ['D006859'], 'PubChem': ['783']}}	UFHFLCQGNIYNRP	Unknown
e1381	r0	e1576	0.586877	0.105217	{'foodatlas_id': 'e1381', 'type': 'organism:species', 'name': 'Garlic', 'other_db_ids': {'NCBI_taxonomy': ['4682'], 'foodatlas_part_id': 'p0'}}	{'foodatlas_id': 'e1576', 'type': 'chemical', 'name': 'delphinidin', 'other_db_ids': {'CAS': ['13270-61-6', '528-53-0', '8012-95-1'], 'MESH': ['C017185'], 'PubChem': ['68245']}}	FFNDMZIBVDSQFI	Unknown			onion has Delphinidin
e1381	r0	e4917	0.556314	0.0847968	{'foodatlas_id': 'e1381', 'type': 'organism:species', 'name': 'Garlic', 'other_db_ids': {'NCBI_taxonomy': ['4682'], 'foodatlas_part_id': 'p0'}}	{'foodatlas_id': 'e4917', 'type': 'chemical', 'name': 'palmitoleate', 'other_db_ids': {'CAS': ['373-49-9'], 'MESH': ['C008757'], 'PubChem': ['445638']}}	SECPZKHBENQXJG	Yes	http://repository.futminna.edu.ng:8080/xmlui/bitstream/handle/123456789/2096/shittu%20j%202011b%20466C01B463.pdf?sequence=1&isAllowed=y	The essential oils composition and anti – trypanosomal activity of fermented methanolic Allium sativum extract was investigated. The crude extract was partially purified using column chromatography to give fractions A, B and C, which were further characterized by gas chromatographic – mass spectral (GC/MS) analysis. The fractions identified thirteen, sixteen and seventeen compounds respectively. …
